# Survival-associated cellular communication networks in human solid cancers

**DOI:** 10.64898/2026.10.16.759703

**Authors:** Derek Lee, Varchas Bharadwaj, Jingtong Liang, Georgia R. Lill, Jeong Hyun Ji, Emilie Campbell, Kenneth Ho, Timothy E. O’Sullivan

## Abstract

Single-cell atlases have enabled the prediction of human cell-cell communication (CCC) networks in cancer, but whether predicted communication networks have clinical significance is not well understood. Here, we integrated a pan-solid cancer scRNA-seq atlas comprising 78 cell types from 318,426 quality-controlled cells with bulk RNA-seq and clinical outcome data from The Cancer Genome Atlas (TCGA) to develop Single-cell-based Kaplan-Meier Analysis Network (SKyNet). SKyNet prioritizes ligand-receptor interactions associated with overall survival across 11 human solid cancers, predicting unique interactions not inferred by previous CCC algorithms. In pancreatic adenocarcinoma, SKyNet-predicted endothelial-pericyte interactions were associated with poor outcomes that were validated by independent spatial transcriptomics and survival cohorts. In lung adenocarcinoma, lymphatic endothelial cell interactions consisting of collagen-integrin pairs were associated with poorer survival outcomes. In kidney renal clear cell carcinoma and kidney renal papillary cell carcinoma, fibroblast communication networks displayed disparate survival associations, with the DSC2-DSG2 axis associated with better survival outcomes. Thus, SKyNet provides a hypothesis-generating framework for cell type-specific communication pathways associated with patient outcomes.
