## Supplemental Table 1 for "Survival-associated cellular communication networks in human solid cancers"

### Sheet: cell_counts_cancer
Cell Type	Single Cells	Cancers
Activated CD8+ T cell	41228	All
Adipocyte	298	BRCA
Alveolar cell type 1	420	LUAD/LUSC
Alveolar cell type 2	3488	LUAD/LUSC
Alveolar macrophage	2679	BRCA/HCC/KIRC/LUAD/LUSC
Artery endothelial	2893	BRCA/COAD/HNSCC/KIRC
Basal	3297	BRCA/COAD/LUAD/LUSC
BCell	21041	All
Capillary endothelial	2260	BRCA/COAD/KIRC
CD4+ effector T cell	969	COAD/HCC/LUAD/LUSC
CD8+ Trm	5413	BRCA/HCC/HNSCC/KIRC/LUAD/LUSC
cDC1	790	BRCA/COAD/KIRC/LUAD/LUSC
cDC2b	5426	All
Cholangiocyte	357	HCC
Ciliated cell	234	LUAD/LUSC
Club cell	3330	LUAD/LUSC
cMo	10697	All
Collecting duct intercalated cell	97	KIRC
CXCL9/10/11+ LAM	572	BRCA/HCC/KIRC/LUAD/LUSC
Distal enterocyte	975	COAD
Epithelial	27801	COAD/HNSCC/LUAD/LUSC
Erythrocyte	541	BRCA
Exhausted T cell	1085	COAD/HNSCC/LUAD/LUSC
Fibro	15858	All
gdT	7256	BRCA/COAD/HCC/LUAD/LUSC
Hepatocyte	3989	HCC
IFN-primed macrophage	3995	All
IFN-primed T cell	1571	BRCA/HCC/HNSCC/KIRC/LUAD/LUSC
IL22RA2+ Langerhans	1071	BRCA/KIRC/LUAD/LUSC
ILC-progenitor	192	LUAD/LUSC
ILC2	122	BRCA/KIRC/LUAD/LUSC
ILC3	293	BRCA/LUAD/LUSC
Immature NK	460	BRCA/LUAD/LUSC
iMo	700	BRCA/LUAD/LUSC
Inflammatory epithelial	459	LUAD
Inflammatory macrophage	269	COAD
Interstitial macrophage	7211	All
Intestinal stem cell	451	COAD
Intestine goblet cell	6226	COAD
Kidney cancer cell	7319	KIRC
Kupffer cell	214	HCC
LAM	4117	BRCA/COAD/HCC/LUAD/LUSC
Langerin+ cDC2b	61	BRCA/LUAD/LUSC
Loop of henle thick ascending cell	373	KIRC
Luminal epithelial-hr	6105	BRCA
Luminal epithelial-secretory	297	BRCA
Lung goblet cell	307	LUAD/LUSC
Lymphatic endothelial	2672	BRCA/COAD/HNSCC/LUAD/LUSC
Macrovascular endothelial	1516	HCC
MAIT	436	BRCA/HCC/HNSCC/KIRC/LUAD/LUSC
Mast cell	4364	COAD/HNSCC/KIRC/LUAD/LUSC
Mature NK	14558	All
Migratory DC1	1043	BRCA/COAD/KIRC/LUAD/LUSC
Migratory DC2	301	BRCA/HNSCC/KIRC/LUAD/LUSC
Muscle stem cell	366	HNSCC
Myofibroblast	1193	COAD/LUAD/LUSC
nCD4	16041	BRCA/COAD/HNSCC/KIRC/LUAD/LUSC
nCD8	2398	BRCA/HNSCC/LUAD/LUSC
ncMo	7550	BRCA/COAD/KIRC/LUAD/LUSC
Neutrophil	152	HNSCC/LUAD/LUSC
pDC	4857	All
Plasma	19218	All
Proximal tubule cell	1344	KIRC
PVM	2265	All
Renal glomerular cell	207	KIRC
Schwann cell	152	COAD/LUAD
Sinusoidal endothelial	520	HCC
Skeletal muscle cell	257	HNSCC
Smooth muscle cell	4537	BRCA/COAD/HNSCC/KIRC
SPP1+ LAM	75	BRCA/KIRC/LUAD/LUSC
Squamous epithelial	351	LUAD/LUSC
Tcm	761	COAD
TFF1+S100P+ tumor cell	70	LUAD/LUSC
Th1	15334	BRCA/HCC/HNSCC/KIRC/LUAD/LUSC
Th17	398	COAD
Treg	5267	All
trNK	1047	BRCA/COAD/HCC/HNSCC/LUAD/LUSC
Vein endothelial	4369	BRCA/COAD/HNSCC/KIRC/LUAD/LUSC
