## Supplemental Table 3 for "Survival-associated cellular communication networks in human solid cancers"

### Sheet: TCGA Patient Count
Cancer	Patients
BLCA	412
BRCA	1111
CESC	304
COAD	456
ESCA	184
GBM	372
HNSC	520
KIRC	541
KIRP	290
LGG	516
LIHC	371
LUAD	540
LUSC	511
OV	426
PAAD	178
PCPG	179
PRAD	501
READ	166
SARC	259
SKCM	103
STAD	412
TGCT	150
THCA	505
THYM	120
UCEC	553
