## Supplemental Table 5 for "Survival-associated cellular communication networks in human solid cancers"

### Sheet: Interaction Family
ligand	interaction_family	rationale
APOA1	Apolipoproteins	Apolipoprotein A1
APOA2	Apolipoproteins	Apolipoprotein A2
APOB	Apolipoproteins	Apolipoprotein B
APOE	Apolipoproteins	Apolipoprotein E
CADM1	Cell adhesion	CADM1 (nectin-like adhesion molecule)
CD177	Cell adhesion	CD177 (neutrophil adhesion)
CD58	Cell adhesion	CD58/LFA-3 (adhesion)
CD6	Cell adhesion	CD6 (adhesion/co-stimulatory)
CDH1	Cell adhesion	E-cadherin
CEACAM1	Cell adhesion	CEACAM1 (adhesion)
CEACAM5	Cell adhesion	CEACAM5/CD66e (adhesion)
CNTN3	Cell adhesion	Contactin-3 (IgSF adhesion)
DSC2	Cell adhesion	Desmocollin-2
F11R	Cell adhesion	F11R/JAM-A (adhesion)
ICAM1	Cell adhesion	ICAM-1
ICAM2	Cell adhesion	ICAM-2
ICAM3	Cell adhesion	ICAM-3
ITGAL_ITGB2	Cell adhesion	LFA-1 integrin (CD11a/CD18)
ITGAM	Cell adhesion	Integrin alpha-M (CD11b, CR3)
JAM2	Cell adhesion	Junctional adhesion molecule 2
JAM3	Cell adhesion	Junctional adhesion molecule 3
NECTIN2	Cell adhesion	Nectin-2 (CD112)
OCLN	Cell adhesion	Occludin (tight junction)
PECAM1	Cell adhesion	PECAM-1 (CD31)
PODXL2	Cell adhesion	Podocalyxin-like 2
PTPRM	Cell adhesion	PTPRM (cell-cell adhesion)
VCAM1	Cell adhesion	VCAM-1
CCL14	Chemokines	CC chemokine (HCC-1)
CCL15	Chemokines	CC chemokine (MIP-1d/HCC-2)
CCL2	Chemokines	CC chemokine (MCP-1)
CCL21	Chemokines	CC chemokine (6Ckine)
CCL22	Chemokines	CC chemokine (MDC)
CCL23	Chemokines	CC chemokine (MPIF-1)
CCL3	Chemokines	CC chemokine (MIP-1a)
CCL3L3	Chemokines	CC chemokine (MIP-1aP)
CCL4	Chemokines	CC chemokine (MIP-1b)
CCL5	Chemokines	CC chemokine (RANTES)
CX3CL1	Chemokines	CX3C chemokine (fractalkine)
CXCL1	Chemokines	CXC chemokine (GRO-a)
CXCL10	Chemokines	CXC chemokine (IP-10)
CXCL11	Chemokines	CXC chemokine (I-TAC)
CXCL12	Chemokines	CXC chemokine (SDF-1)
CXCL13	Chemokines	CXC chemokine (BCA-1)
CXCL2	Chemokines	CXC chemokine (GRO-b)
CXCL3	Chemokines	CXC chemokine (GRO-g)
CXCL5	Chemokines	CXC chemokine (ENA-78)
CXCL8	Chemokines	CXC chemokine (IL-8)
CXCL9	Chemokines	CXC chemokine (MIG)
PF4	Chemokines	CXC chemokine (CXCL4/PF4)
COL11A1	Collagens	Collagen XI alpha-1 (fibrillar)
COL15A1	Collagens	Collagen XV (multiplexin/endostatin)
COL16A1	Collagens	Collagen XVI (FACIT)
COL18A1	Collagens	Collagen XVIII (multiplexin/endostatin)
COL1A1	Collagens	Collagen I alpha-1 (fibrillar)
COL1A2	Collagens	Collagen I alpha-2 (fibrillar)
COL4A1	Collagens	Collagen IV alpha-1 (basement membrane)
COL4A2	Collagens	Collagen IV alpha-2 (basement membrane)
COL4A4	Collagens	Collagen IV alpha-4 (basement membrane)
COL5A1	Collagens	Collagen V alpha-1 (fibrillar)
COL5A2	Collagens	Collagen V alpha-2 (fibrillar)
COL5A3	Collagens	Collagen V alpha-3 (fibrillar)
COL6A1	Collagens	Collagen VI alpha-1 (beaded filament)
COL6A2	Collagens	Collagen VI alpha-2 (beaded filament)
COL6A3	Collagens	Collagen VI alpha-3 (beaded filament)
COL8A1	Collagens	Collagen VIII alpha-1 (network-forming)
COL9A2	Collagens	Collagen IX alpha-2 (FACIT)
C3	Complement	Complement C3
CFH	Complement	Complement factor H
CCN4	ECM glycoproteins	WISP-1/CCN4
CTGF	ECM glycoproteins	CCN2/CTGF (matricellular)
CTHRC1	ECM glycoproteins	CTHRC1 (matricellular)
CYR61	ECM glycoproteins	CCN1/CYR61 (matricellular)
F13A1	ECM glycoproteins	Factor XIII A (ECM crosslinking)
FBLN1	ECM glycoproteins	Fibulin-1
FGG	ECM glycoproteins	Fibrinogen gamma
FN1	ECM glycoproteins	Fibronectin
HAS2	ECM glycoproteins	Hyaluronan synthase 2 (ECM enzyme)
MIF	ECM glycoproteins	Macrophage migration inhibitory factor (cytokine/ECM-associated)
NID1	ECM glycoproteins	Nidogen-1
NTN1	ECM glycoproteins	Netrin-1 (laminin-related guidance)
SLIT2	ECM glycoproteins	Slit-2 (guidance glycoprotein)
SPON2	ECM glycoproteins	Spondin-2
SPP1	ECM glycoproteins	Osteopontin
TGM2	ECM glycoproteins	Transglutaminase-2 (ECM crosslinking)
THBS1	ECM glycoproteins	Thrombospondin-1
THBS2	ECM glycoproteins	Thrombospondin-2
THBS4	ECM glycoproteins	Thrombospondin-4
TNC	ECM glycoproteins	Tenascin-C
VCAN	ECM glycoproteins	Versican (ECM proteoglycan)
VTN	ECM glycoproteins	Vitronectin
VWF	ECM glycoproteins	Von Willebrand factor
EFNA5	Ephrins	Ephrin-A5
EFNB2	Ephrins	Ephrin-B2
EPHB6	Ephrins	Eph receptor B6 (Eph/ephrin system)
CLEC1B	Galectins & lectins	CLEC1B (C-type lectin)
CLEC2B	Galectins & lectins	CLEC2B (C-type lectin)
CLEC2C	Galectins & lectins	CLEC2C (C-type lectin)
CLEC2D	Galectins & lectins	CLEC2D (C-type lectin, NK receptor ligand)
KLRB1	Galectins & lectins	NKp80 (killer cell lectin-like receptor)
LGALS8	Galectins & lectins	Galectin-8
LGALS9	Galectins & lectins	Galectin-9
SIGLEC1	Galectins & lectins	Sialoadhesin (Siglec-1)
ADM	Growth factors	Adrenomedullin (peptide growth factor)
ANGPT1	Growth factors	Angiopoietin-1
ANGPT2	Growth factors	Angiopoietin-2
ANGPTL4	Growth factors	Angiopoietin-like 4
AREG	Growth factors	Amphiregulin (EGF family)
CLEC11A	Growth factors	SCGF (C-type lectin domain, hematopoietic growth factor)
DKK1	Growth factors	Dickkopf-1 (Wnt antagonist)
EDN1	Growth factors	Endothelin-1 (vasoactive peptide GF)
EGF	Growth factors	Epidermal growth factor
EREG	Growth factors	Epiregulin (EGF family)
FGF1	Growth factors	FGF-1 (acidic)
FGF11	Growth factors	FGF-11
FGF12	Growth factors	FGF-12
FGF2	Growth factors	FGF-2 (basic)
HGF	Growth factors	Hepatocyte growth factor
IGF1	Growth factors	Insulin-like growth factor 1
IGFBP3	Growth factors	IGF binding protein 3 (IGF axis modulator)
INS	Growth factors	Insulin
INSL3	Growth factors	Insulin-like 3
MDK	Growth factors	Midkine
PDGFB	Growth factors	PDGF-B
PDGFC	Growth factors	PDGF-C
PGF	Growth factors	Placental growth factor
PTN	Growth factors	Pleiotrophin
RLN2	Growth factors	Relaxin-2
SCT	Growth factors	Secretin
VEGFA	Growth factors	VEGF-A
VEGFB	Growth factors	VEGF-B
VEGFC	Growth factors	VEGF-C
WNT5A	Growth factors	Wnt-5a (secreted morphogen)
BTLA	Immune receptors & checkpoints	BTLA (co-inhibitory receptor)
CD14	Immune receptors & checkpoints	CD14 (innate co-receptor)
CD160	Immune receptors & checkpoints	CD160 (co-inhibitory receptor)
CD24	Immune receptors & checkpoints	CD24 (do-not-eat-me signal)
CD28	Immune receptors & checkpoints	CD28 (co-stimulatory receptor)
CD72	Immune receptors & checkpoints	CD72 (B-cell co-receptor)
CTLA4	Immune receptors & checkpoints	CTLA-4 (immune checkpoint)
PTPRC	Immune receptors & checkpoints	CD45 (leukocyte marker)
SIRPA	Immune receptors & checkpoints	SIRP-alpha (innate inhibitory receptor)
CSF1	Interleukins & cytokines	Colony stimulating factor 1 (M-CSF)
CSF3	Interleukins & cytokines	Colony stimulating factor 3 (G-CSF)
FLT3LG	Interleukins & cytokines	FLT3 ligand (cytokine)
IFNG	Interleukins & cytokines	Interferon gamma (type II IFN)
IL15	Interleukins & cytokines	Interleukin-15
IL16	Interleukins & cytokines	Interleukin-16
IL18	Interleukins & cytokines	Interleukin-18
IL1A	Interleukins & cytokines	Interleukin-1 alpha
IL1B	Interleukins & cytokines	Interleukin-1 beta
IL1RN	Interleukins & cytokines	IL-1 receptor antagonist
IL6	Interleukins & cytokines	Interleukin-6 (IL-6 family)
LIF	Interleukins & cytokines	Leukemia inhibitory factor (IL-6 family)
OSM	Interleukins & cytokines	Oncostatin M (IL-6 family)
TSLP	Interleukins & cytokines	Thymic stromal lymphopoietin
LAMA2	Laminins	Laminin alpha-2
LAMA3	Laminins	Laminin alpha-3
LAMA4	Laminins	Laminin alpha-4
LAMB1	Laminins	Laminin beta-1
LAMB2	Laminins	Laminin beta-2
LAMB3	Laminins	Laminin beta-3
LAMC1	Laminins	Laminin gamma-1
LAMC2	Laminins	Laminin gamma-2
HLA-A	MHC & MHC-like	MHC-I A
HLA-B	MHC & MHC-like	MHC-I B
HLA-C	MHC & MHC-like	MHC-I C
HLA-DMA	MHC & MHC-like	MHC-II DM alpha
HLA-DOA	MHC & MHC-like	MHC-II DO alpha
HLA-DOB	MHC & MHC-like	MHC-II DO beta
HLA-DPA1	MHC & MHC-like	MHC-II DP alpha 1
HLA-DPB1	MHC & MHC-like	MHC-II DP beta 1
HLA-DQA1	MHC & MHC-like	MHC-II DQ alpha 1
HLA-DQA2	MHC & MHC-like	MHC-II DQ alpha 2
HLA-DQB1	MHC & MHC-like	MHC-II DQ beta 1
HLA-DRA	MHC & MHC-like	MHC-II DR alpha
HLA-DRB1	MHC & MHC-like	MHC-II DR beta 1
HLA-DRB5	MHC & MHC-like	MHC-II DR beta 5
HLA-E	MHC & MHC-like	MHC-I E (non-classical)
HLA-F	MHC & MHC-like	MHC-I F (non-classical)
HLA-G	MHC & MHC-like	MHC-I G (non-classical)
MICA	MHC & MHC-like	MICA (NKG2D ligand, MHC-I-related)
ULBP1	MHC & MHC-like	ULBP1 (NKG2D ligand, MHC-I-related)
DLK1	Notch ligands	DLK1/Pref-1 (non-canonical Notch ligand)
DLL3	Notch ligands	Delta-like 3 (Notch ligand)
JAG1	Notch ligands	Jagged-1 (canonical Notch ligand)
AGT	Other	Angiotensinogen (plasma protein)
ALOX5AP	Other	5-lipoxygenase activating protein (lipid signaling)
ANXA1	Other	Annexin A1 (anti-inflammatory, CellChat ANNEXIN pathway)
APP	Other	Amyloid precursor protein (transmembrane glycoprotein, own CellChat pathway)
CALR	Other	Calreticulin (chaperone, eat-me signal)
CD55	Other	CD55/DAF (complement regulator)
CHOLESTEROL-CEL	Other	Cholesterol-CEL (lipid ligand)
CHOLESTEROL-LIPA	Other	Cholesterol-LIPA (lipid ligand)
CUBN	Other	Cubilin (endocytic receptor)
DUSP18	Other	Dual specificity phosphatase 18 (enzyme)
EGFR	Other	EGFR kinase (appears as ligand)
FYN	Other	Fyn kinase (appears as ligand)
GPI	Other	Glucose-6-phosphate isomerase (neuroleukin)
GSTP1	Other	Glutathione S-transferase P (enzyme)
GUCA2A	Other	Guanylate cyclase activator 2A (peptide hormone)
HEBP1	Other	Heme binding protein 1
HP	Other	Haptoglobin (plasma protein)
HSP90B1	Other	gp96/GRP94 (chaperone)
IAPP	Other	Islet amyloid polypeptide (amylin)
KL	Other	Klotho (endocrine FGF co-receptor)
LCK	Other	Lck kinase (appears as ligand)
LRPAP1	Other	LDL receptor associated protein (endocytic)
MELTF	Other	Melanotransferrin
MT-RNR2	Other	Humanin/MT-RNR2 (mitochondrial peptide, CellChat ANNEXIN pathway)
NAMPT	Other	Visfatin/PBEF (enzyme-cytokine)
NUCB2	Other	Nesfatin (peptide hormone)
PENK	Other	Proenkephalin (neuropeptide)
PGE2-PTGES3	Other	PGE2-PTGES3 (prostaglandin complex)
PPIA	Other	Cyclophilin A (chaperone, CellChat CypA pathway)
PROS1	Other	Protein S (anticoagulant, TAM ligand)
PSAP	Other	Prosaposin (lysosomal neurotrophic protein)
PSEN1	Other	Presenilin-1 (gamma-secretase)
PTDSS1	Other	Phosphatidylserine synthase 1 (enzyme)
PTGS2	Other	COX-2 (cyclooxygenase)
RNASE2	Other	RNase A2/EDN (non-canonical)
SCGB3A2	Other	Secretoglobin 3A2
SORBS1	Other	Sorbin and SH3 domain containing 1 (non-canonical)
TXLNA	Other	Taxilin-alpha (non-canonical)
A2M	Protease inhibitors	Alpha-2-macroglobulin (broad protease inhibitor)
SERPINA1	Protease inhibitors	Serpin A1 (alpha-1-antitrypsin)
SERPINC1	Protease inhibitors	Serpin C1 (antithrombin)
SERPINE1	Protease inhibitors	Serpin E1 (PAI-1)
SERPING1	Protease inhibitors	Serpin G1 (C1 inhibitor)
SLPI	Protease inhibitors	Secretory leukocyte peptidase inhibitor
SPINT1	Protease inhibitors	HAI-1 (serine protease inhibitor)
TFPI	Protease inhibitors	Tissue factor pathway inhibitor
TIMP2	Protease inhibitors	TIMP-2
TIMP3	Protease inhibitors	TIMP-3
ADAM15	Proteases	ADAM15 metalloprotease
ADAM17	Proteases	ADAM17/TACE metalloprotease
ADAM9	Proteases	ADAM9 metalloprotease
BMP1	Proteases	Procollagen C-proteinase (metallopeptidase, NOT BMP GF)
GZMA	Proteases	Granzyme A (serine protease)
GZMB	Proteases	Granzyme B (serine protease)
MMP12	Proteases	MMP-12
MMP2	Proteases	MMP-2
MMP9	Proteases	MMP-9
PLAT	Proteases	Tissue plasminogen activator
PLAU	Proteases	Urokinase plasminogen activator
PLG	Proteases	Plasminogen (serine protease zymogen)
PRSS1	Proteases	Trypsin-1 (serine protease)
PRSS3	Proteases	Trypsin-3 (serine protease)
SELE	Selectins	E-selectin (CD62E)
SELL	Selectins	L-selectin (CD62L)
SELPLG	Selectins	P-selectin glycoprotein ligand 1
SEMA3A	Semaphorins	Class-3 semaphorin (secreted)
SEMA3F	Semaphorins	Class-3 semaphorin (secreted)
SEMA4D	Semaphorins	Class-4 semaphorin (transmembrane)
SEMA6A	Semaphorins	Class-6 semaphorin (transmembrane)
SEMA7A	Semaphorins	Class-7 semaphorin (GPI-anchored)
BMP2	TGF-beta superfamily	Bone morphogenetic protein 2
BMP4	TGF-beta superfamily	Bone morphogenetic protein 4
GDF11	TGF-beta superfamily	Growth differentiation factor 11
GDF15	TGF-beta superfamily	Growth differentiation factor 15
TGFA	TGF-beta superfamily	TGF-alpha
TGFB1	TGF-beta superfamily	TGF-beta 1
TGFB2	TGF-beta superfamily	TGF-beta 2
TGFB3	TGF-beta superfamily	TGF-beta 3
CD40	TNF superfamily	CD40 (TNF receptor SF, appears as ligand)
CD40LG	TNF superfamily	CD40 ligand (TNFSF5)
LTA	TNF superfamily	Lymphotoxin-alpha (TNFSF1)
LTB	TNF superfamily	Lymphotoxin-beta (TNFSF3)
TNF	TNF superfamily	TNF-alpha
TNFSF12	TNF superfamily	TNFSF12 (TWEAK)
TNFSF13	TNF superfamily	TNFSF13 (APRIL)
TNFSF13B	TNF superfamily	TNFSF13B (BAFF)
TNFSF14	TNF superfamily	TNFSF14 (LIGHT)
